# Dynamic CD8+ T cell responses to cancer immunotherapy in human regional lymph nodes are disrupted by metastasis

**DOI:** 10.1101/2022.11.08.513062

**Authors:** Maha K. Rahim, Trine Line H. Okholm, Kyle B. Jones, Elizabeth E. McCarthy, Candace C. Liu, Jacqueline L. Yee, Stanley J. Tamaki, Diana M. Marquez, Iliana Tenvooren, Katherine Wai, Alexander Cheung, Brittany R. Davidson, Vrinda Johri, Bushra Samad, William E. O’Gorman, Matthew F. Krummel, Alexis J. Combes, Michael Angelo, Lawrence Fong, Alain P. Algazi, Patrick Ha, Matthew H. Spitzer

## Abstract

CD8+ T cell responses are critical for anti-tumor immunity. While extensively profiled in the tumor microenvironment (TME), recent studies in mice identified responses in lymph nodes (LN) as essential; however, the role of LN in human cancer patients remains unknown. We examined CD8+ T cells in human head and neck squamous cell carcinomas, regional LN, and blood using mass cytometry, single-cell genomics, and multiplexed ion beam imaging. We identified progenitor exhausted CD8+ T cells (Tpex) that were abundant in uninvolved LN and clonally related to terminally exhausted cells in the TME. After anti-PD-L1 immunotherapy, Tpex in uninvolved LN reduced in frequency but localized near dendritic cells and proliferating intermediate-exhausted CD8+ T cells (Tex-int), consistent with activation and differentiation. LN responses coincided with increased circulating Tex-int. In metastatic LN, these response hallmarks were impaired by immunosuppressive cellular niches. Our results identify important roles for LN in anti-tumor immune responses in humans.
