## Supplemental Table 1 for "Dynamic CD8+ T cell responses to cancer immunotherapy in human regional lymph nodes are disrupted by metastasis"

### Sheet: Sheet1
HNSCC Standard of Care Cohort (Analyzed by CyTOF)
Characteristic			Total cohort (N=10)
Age at Surgery (years)			68 (Range: 39-84; SD: 14)
Male			3 (30%)
Female			7 (70%)
Race
	White		6 (60%)
	Asian		2 (20%)
	Black		1 (10%)
	Other		1 (10%)
Ethnicity
	Not hispanic or latino		9 (90%)
	Hispanic or latino		1 (10%)
Smoking status
	Never		2 (20%)
	Former		6 (60%)
	Current		0 (0%)
	Passive Exposure		2 (20%)
Smokeless tobacco status
	Never		9 (90%)
	Former		1 (10%)
	Current		0 (0%)
Alcohol history			8 (80%)
Prior history of HNSCC			1 (10%)
Prior treatment for HNSCC
	Surgery		1 (100%)
Tumor location
	Palatine tonsil		2 (20%)
	Gingiva		2 (20%)
	Oral tongue		5 (50%)
	Floor of mouth		1 (10%)
Neoadjuvant therapy			0 (0%)
Adjuvant therapy
	Chemotherapy		1 (10%)
	Radiation		3 (30%)
	Chemoradiation		5 (50%)
	None		1 (10%)
Pathologic tumor stage
	T1		0 (0%)
	T2		2 (20%)
	T3		4 (40%)
	T4		4 (40%)
Pathologic nodal stage
	N0		0 (0%)
	N+		10 (100%)
Overall Stage
	I		1 (10%)
	II		1 (10%)
	III		0 (0%)
	IVA/IVB		8 (80%)
High-risk HPV Positive			2 (20%)
Pathologic features
	Positive margins		1 (10%)
	Perineural invasion		8 (80%)
	Lymphovascular invasion		1 (10%)
	Extranodal extension		8 (80%)
Outcomes
	Days of follow-up		744 (Range: 105-1701; SD: 610)
	Persistence/recurrence		4 (40%)
		Days to recurrence	117 (Range: 44-155; SD: 51)
	Death
		Confirmed dead	2 (20%)
		Presumed dead	4 (40%)
		Total dead	6 (60%)
Data reported as N (%) or Mean (Range; Standard Deviation (SD))
Tumor staging according to American Joint Committee on Cancer (AJCC) 8th Edition
