## Supplemental Table 2 for "Dynamic CD8+ T cell responses to cancer immunotherapy in human regional lymph nodes are disrupted by metastasis"

### Sheet: Sheet1
HNSCC Standard of Care Cohort (Analyzed by scRNAseq/TCRseq)
Characteristic			Total cohort (N=5)
Age at Surgery (years)			63 (Range: 36-78; SD: 16)
Male			2 (40%)
Female			3 (60%)
Race
	White		3 (60%)
	Asian		1 (20%)
	Other		1 (20%)
Ethnicity
	Not hispanic or latino		4 (80%)
	Hispanic or latino		1 (20%)
Smoking status
	Never		2 (40%)
	Former		3 (60%)
	Current		0 (0%)
Smokeless tobacco status
	Never		4 (80%)
	Former		1 (20%)
	Current		0 (0%)
Alcohol history			3 (80%)
Prior history of HNSCC			1 (20%)
Prior treatment for HNSCC
	Chemoradiation		1 (20%)
Tumor location
	Oral tongue		4 (80%)
	Buccal mucosa		1 (20%)
Neoadjuvant therapy			0 (0%)
Adjuvant therapy
	Radiation		1 (20%)
	Chemoradiation		2 (40%)
	Brachytherapy		1 (20%)
	None		1 (20%)
Pathologic tumor stage
	T1		0 (0%)
	T2		1 (20%)
	T3		2 (40%)
	T4		2 (40%)
Pathologic nodal stage
	N0		3 (80%)
	N+		2 (40%)
Overall Stage
	I		0 (0%)
	II		1 (20%)
	III		1 (20%)
	IVA/IVB		3 (60%)
High-risk HPV Positive			0 (0%)
Pathologic features
	Positive margins		1 (20%)
	Perineural invasion		3 (60%)
	Lymphovascular invasion		1 (20%)
	Extranodal extension		2 (40%)
Outcomes
	Days of follow-up		273 (Range: 230-291; SD: 25)
	Persistence/recurrence		1 (20%)
		Days to recurrence	161 (Range: N/A; SD: N/A)
	Death
		Confirmed dead	1 (20%)
		Presumed dead	0 (0%)
		Total dead	1 (20%)
Data reported as N (%) or Mean (Range; Standard Deviation (SD))
Tumor staging according to American Joint Committee on Cancer (AJCC) 8th Edition
N/A: Not applicable
