## Supplemental Table 3 for "Dynamic CD8+ T cell responses to cancer immunotherapy in human regional lymph nodes are disrupted by metastasis"

### Sheet: cluster_7_versus_cluster_1_diff
	names	scores	logfoldchanges	pvals	pvals_adj	pct_nz_group	comparison
41	CCR7	6.58471	2.50944	1.05677e-10	7.40016e-09	0.14405	c7_vs_c1
71	TYMS	5.53554	2.19625	4.70882e-08	2.0145e-06	0.121086	c7_vs_c1
85	MCM7	5.02403	1.82979	6.64089e-07	2.27139e-05	0.121086	c7_vs_c1
83	PITPNA-AS1	5.04819	1.79528	5.86103e-07	2.02548e-05	0.121086	c7_vs_c1
45	PPP1R14B	6.44829	1.67867	2.20306e-10	1.45108e-08	0.206681	c7_vs_c1
12	RPS10	9.53889	1.64233	2.40651e-20	6.04125e-18	0.524008	c7_vs_c1
109	RUVBL1	4.35729	1.59686	1.52902e-05	0.000381681	0.104384	c7_vs_c1
68	GTF2H5	5.6626	1.57709	2.21664e-08	1.01293e-06	0.175365	c7_vs_c1
92	AP1S2	4.87257	1.5664	1.38124e-06	4.37597e-05	0.131524	c7_vs_c1
117	DPP3	4.18517	1.53206	3.23698e-05	0.00075824	0.102296	c7_vs_c1
95	XCL1	4.79519	1.52522	2.01776e-06	6.1293e-05	0.154489	c7_vs_c1
65	SELL	5.75351	1.51171	1.34533e-08	6.46197e-07	0.189979	c7_vs_c1
57	MIB2	6.16108	1.51158	1.23931e-09	7.01659e-08	0.215031	c7_vs_c1
42	MRPL23	6.58298	1.50663	9.21962e-11	6.595e-09	0.246347	c7_vs_c1
15	LIME1	9.20558	1.49409	3.54337e-19	7.25301e-17	0.45929	c7_vs_c1
33	HMGA1	7.57653	1.46372	1.11315e-13	1.13057e-11	0.325678	c7_vs_c1
107	APIP	4.39314	1.44984	1.29761e-05	0.00033011	0.121086	c7_vs_c1
20	IL32	9.02431	1.42882	1.43554e-18	2.61643e-16	0.572025	c7_vs_c1
124	GEMIN8	4.05485	1.40808	5.59898e-05	0.00122655	0.106472	c7_vs_c1
3	CD52	11.999	1.40519	7.3156e-31	8.84855e-28	0.755741	c7_vs_c1
52	XCL2	6.3283	1.38832	4.50873e-10	2.79017e-08	0.300626	c7_vs_c1
112	SNRNP25	4.33742	1.38766	1.65958e-05	0.000408266	0.123173	c7_vs_c1
89	RPL26L1	4.94849	1.38545	9.42986e-07	3.10555e-05	0.162839	c7_vs_c1
87	SSRP1	4.98962	1.37759	7.64765e-07	2.60235e-05	0.162839	c7_vs_c1
35	PTRHD1	7.45381	1.37713	2.59e-13	2.51533e-11	0.346555	c7_vs_c1
70	ANAPC15	5.58441	1.3701	3.36179e-08	1.46651e-06	0.204593	c7_vs_c1
64	HDDC2	5.77703	1.36801	1.15633e-08	5.61493e-07	0.223382	c7_vs_c1
77	MYL6B	5.21993	1.36715	2.36675e-07	8.9714e-06	0.183716	c7_vs_c1
133	GOT2	3.82455	1.36637	0.000143163	0.00277261	0.100209	c7_vs_c1
81	LTB	5.13858	1.36243	3.67055e-07	1.31281e-05	0.187891	c7_vs_c1
54	GIMAP1	6.2515	1.35568	6.96424e-10	4.11819e-08	0.258873	c7_vs_c1
24	TUBB	8.57287	1.35384	5.86081e-17	9.06722e-15	0.461378	c7_vs_c1
0	PPIA	17.072	1.33082	9.09548e-59	1.21015e-54	0.951983	c7_vs_c1
37	CXCR3	6.97681	1.32903	6.87397e-12	5.8627e-10	0.325678	c7_vs_c1
84	SKA2	5.02756	1.31419	6.31051e-07	2.16954e-05	0.175365	c7_vs_c1
58	MT1E	6.09433	1.30557	1.7623e-09	9.64913e-08	0.298539	c7_vs_c1
5	RPL37A	10.7516	1.30158	2.29425e-25	1.221e-22	0.713987	c7_vs_c1
94	HARS	4.80036	1.2985	1.92886e-06	5.89965e-05	0.164927	c7_vs_c1
69	NME1	5.61859	1.28897	2.77755e-08	1.22775e-06	0.22547	c7_vs_c1
129	CTNNBIP1	3.85507	1.25583	0.000126336	0.0025032	0.114823	c7_vs_c1
14	RPL13A	9.27404	1.24741	1.68197e-19	3.79298e-17	0.636743	c7_vs_c1
17	PLP2	9.12519	1.2429	5.83158e-19	1.14102e-16	0.565762	c7_vs_c1
50	S1PR4	6.34464	1.2426	3.88048e-10	2.44691e-08	0.302714	c7_vs_c1
21	RPS17	8.95733	1.23611	2.33192e-18	4.13683e-16	0.542797	c7_vs_c1
1	CORO1A	13.1601	1.23063	1.13078e-36	3.76127e-33	0.874739	c7_vs_c1
6	RGS10	10.4103	1.22806	5.01478e-24	2.38292e-21	0.688935	c7_vs_c1
32	TMEM256	7.84041	1.22794	1.50316e-14	1.7391e-12	0.444676	c7_vs_c1
102	MRPS11	4.46372	1.22702	9.35787e-06	0.000247528	0.158664	c7_vs_c1
66	AKR1A1	5.72781	1.22272	1.48335e-08	6.99859e-07	0.250522	c7_vs_c1
44	MT1F	6.49296	1.22237	1.54872e-10	1.05131e-08	0.34238	c7_vs_c1
27	LGALS1	8.20418	1.21825	9.63954e-16	1.2955e-13	0.580376	c7_vs_c1
120	LINC00861	4.12101	1.21655	4.23182e-05	0.000957558	0.137787	c7_vs_c1
140	BRD7	3.74743	1.20241	0.000194384	0.00359205	0.121086	c7_vs_c1
60	TXNDC17	6.05646	1.20158	2.19967e-09	1.17066e-07	0.283925	c7_vs_c1
73	ETHE1	5.35365	1.19765	1.15649e-07	4.64868e-06	0.22547	c7_vs_c1
7	RPSA	10.406	1.19559	5.94566e-24	2.6369e-21	0.776618	c7_vs_c1
22	ARPC5	8.73931	1.19305	1.27855e-17	2.07453e-15	0.553236	c7_vs_c1
23	ANP32B	8.60754	1.18268	3.76022e-17	5.88586e-15	0.544885	c7_vs_c1
147	FH	3.69502	1.17367	0.000236747	0.0041943	0.112735	c7_vs_c1
115	PCNA	4.23514	1.17211	2.58961e-05	0.000617469	0.152401	c7_vs_c1
56	PSMB7	6.22254	1.17195	8.05664e-10	4.70148e-08	0.308977	c7_vs_c1
138	KLHDC4	3.75949	1.17038	0.00018435	0.0034449	0.118998	c7_vs_c1
111	GIMAP2	4.34433	1.16538	1.60003e-05	0.000397172	0.160752	c7_vs_c1
75	RNASEH2B	5.2343	1.15658	2.16795e-07	8.26492e-06	0.23382	c7_vs_c1
134	PIP4K2A	3.82439	1.15225	0.000142552	0.00276801	0.127349	c7_vs_c1
88	GPR183	4.94878	1.1478	9.39375e-07	3.10134e-05	0.221294	c7_vs_c1
63	CHCHD5	5.88235	1.1471	6.11071e-09	3.07966e-07	0.290188	c7_vs_c1
137	ECSIT	3.78787	1.14203	0.000164582	0.00313271	0.125261	c7_vs_c1
176	MRPL30	3.3458	1.14195	0.000864271	0.0125796	0.100209	c7_vs_c1
40	GIMAP4	6.66258	1.13779	5.20665e-11	3.82804e-09	0.375783	c7_vs_c1
98	POP4	4.58443	1.13552	5.36191e-06	0.00015019	0.189979	c7_vs_c1
29	SMDT1	8.04828	1.13365	2.96612e-15	3.72304e-13	0.515658	c7_vs_c1
28	NDUFA2	8.18383	1.13079	1.01145e-15	1.34574e-13	0.530271	c7_vs_c1
100	APOBEC3H	4.49848	1.12671	7.98247e-06	0.000216307	0.181628	c7_vs_c1
62	LAMTOR2	5.89504	1.12578	5.67665e-09	2.87178e-07	0.294363	c7_vs_c1
39	C1QBP	6.85879	1.12287	1.42489e-11	1.16308e-09	0.394572	c7_vs_c1
141	C1orf21	3.74653	1.11936	0.00019375	0.00359031	0.127349	c7_vs_c1
80	HDAC1	5.154	1.11296	3.27928e-07	1.19537e-05	0.23382	c7_vs_c1
93	IL7R	4.81778	1.11173	1.76812e-06	5.47564e-05	0.235908	c7_vs_c1
48	NDUFB3	6.41554	1.11089	2.45319e-10	1.59999e-08	0.354906	c7_vs_c1
55	MRPL51	6.22879	1.10694	7.68898e-10	4.52663e-08	0.34238	c7_vs_c1
106	YBX3	4.39583	1.10387	1.26622e-05	0.000323359	0.179541	c7_vs_c1
163	CHMP3	3.49647	1.09744	0.000501076	0.00791784	0.114823	c7_vs_c1
59	LSM6	6.06825	1.09679	2.03274e-09	1.09055e-07	0.331942	c7_vs_c1
82	NDUFS2	5.13682	1.0967	3.56035e-07	1.28375e-05	0.240084	c7_vs_c1
86	SUCLG1	5.0122	1.09628	6.7436e-07	2.3006e-05	0.231733	c7_vs_c1
165	MCUR1	3.48313	1.0864	0.000524938	0.00823621	0.11691	c7_vs_c1
175	PGM1	3.36544	1.0855	0.000804898	0.0118727	0.106472	c7_vs_c1
148	PLEK	3.68941	1.08104	0.000241881	0.00426821	0.129436	c7_vs_c1
4	COTL1	11.209	1.08003	1.54229e-27	1.02601e-24	0.885177	c7_vs_c1
67	PRDX3	5.70053	1.07888	1.70773e-08	8.02873e-07	0.300626	c7_vs_c1
46	PGLS	6.43418	1.07728	2.1668e-10	1.4376e-08	0.377871	c7_vs_c1
172	MDP1	3.39174	1.07655	0.00073286	0.0110053	0.110647	c7_vs_c1
19	S100A10	9.05053	1.07628	9.07916e-19	1.72569e-16	0.732777	c7_vs_c1
99	SMIM19	4.53613	1.07589	6.67474e-06	0.000184631	0.194154	c7_vs_c1
110	C12orf10	4.3542	1.07559	1.52382e-05	0.000381098	0.181628	c7_vs_c1
171	MSL3	3.39471	1.07277	0.000724424	0.0109233	0.112735	c7_vs_c1
164	CDC25B	3.48984	1.07044	0.000512328	0.00806689	0.11691	c7_vs_c1
16	PPP1CA	9.16163	1.07005	3.28285e-19	6.82474e-17	0.670146	c7_vs_c1
123	COA4	4.05538	1.0672	5.54412e-05	0.00121724	0.160752	c7_vs_c1
122	ESD	4.05844	1.06659	5.47991e-05	0.00120513	0.160752	c7_vs_c1
136	MRPL48	3.7904	1.06633	0.000162985	0.00310676	0.139875	c7_vs_c1
135	EBNA1BP2	3.79546	1.06316	0.000159248	0.00303988	0.139875	c7_vs_c1
9	LDHB	9.9792	1.05281	2.27896e-22	8.42266e-20	0.770355	c7_vs_c1
128	BLVRA	4.00026	1.05134	6.98321e-05	0.00148184	0.162839	c7_vs_c1
31	MT-CO3	7.87882	1.04635	1.05985e-14	1.2479e-12	0.691023	c7_vs_c1
26	RPL23	8.44552	1.04525	1.23963e-16	1.77348e-14	0.626305	c7_vs_c1
34	MZT2A	7.5177	1.04501	1.44759e-13	1.44813e-11	0.515658	c7_vs_c1
36	TBCA	7.37692	1.04428	3.92556e-13	3.67814e-11	0.496868	c7_vs_c1
125	TMEM141	4.05238	1.0433	5.60498e-05	0.00122655	0.167015	c7_vs_c1
11	RPS29	9.60876	1.04212	7.40593e-21	2.05283e-18	0.791232	c7_vs_c1
53	CRTAM	6.28474	1.04148	5.44396e-10	3.32256e-08	0.440501	c7_vs_c1
49	EIF3E	6.39987	1.04003	2.67987e-10	1.7393e-08	0.398747	c7_vs_c1
8	RPL7	10.0185	1.03972	1.55282e-22	6.07654e-20	0.778706	c7_vs_c1
38	SH2D1A	6.87797	1.03886	1.23853e-11	1.0172e-09	0.469729	c7_vs_c1
104	EPB41	4.42992	1.03348	1.0854e-05	0.000283017	0.19833	c7_vs_c1
91	HSD17B10	4.88578	1.03206	1.25654e-06	4.01882e-05	0.237996	c7_vs_c1
25	TRAPPC1	8.4486	1.03101	1.209e-16	1.76014e-14	0.622129	c7_vs_c1
74	RILPL2	5.24952	1.03098	1.97517e-07	7.68203e-06	0.277662	c7_vs_c1
181	MRPS33	3.30435	1.02981	0.000999225	0.0141283	0.114823	c7_vs_c1
167	MRPL15	3.43612	1.02941	0.00062301	0.00959398	0.123173	c7_vs_c1
116	COMMD4	4.19248	1.0291	3.08737e-05	0.000725751	0.181628	c7_vs_c1
47	SNHG6	6.43224	1.0258	2.1718e-10	1.4376e-08	0.413361	c7_vs_c1
96	SHMT2	4.72891	1.02231	2.68561e-06	8.01168e-05	0.227557	c7_vs_c1
79	CTSS	5.18361	1.0216	2.7898e-07	1.03106e-05	0.273486	c7_vs_c1
18	EIF3H	9.06389	1.02111	7.25833e-19	1.39959e-16	0.701461	c7_vs_c1
108	CCDC167	4.36055	1.01763	1.48182e-05	0.000372696	0.19833	c7_vs_c1
51	IGBP1	6.33818	1.01709	3.87608e-10	2.44691e-08	0.402923	c7_vs_c1
10	GMFG	9.79012	1.01343	1.28056e-21	4.48364e-19	0.780793	c7_vs_c1
103	ANXA2R	4.43393	1.01313	1.06634e-05	0.000278736	0.212944	c7_vs_c1
43	TALDO1	6.55786	1.01311	9.72633e-11	6.88345e-09	0.421712	c7_vs_c1
2	RPLP2	12.4307	1.01243	3.13451e-33	6.95079e-30	0.947808	c7_vs_c1
212	PHF19	3.04367	1.00992	0.00241944	0.0291846	0.100209	c7_vs_c1
210	ERBIN	3.05977	1.00617	0.00229491	0.0279613	0.102296	c7_vs_c1
61	LYAR	6.01603	1.00443	2.73283e-09	1.43716e-07	0.382046	c7_vs_c1
13	VIM	9.40896	1.00424	3.422e-20	8.43142e-18	0.887265	c7_vs_c1
145	RFXANK	3.69838	1.00382	0.000232651	0.00416902	0.146138	c7_vs_c1
30	CNN2	7.89825	1.00306	8.7621e-15	1.04089e-12	0.611691	c7_vs_c1
	names	scores	logfoldchanges	pvals	pvals_adj	pct_nz_group	comparison
147	TYMS	7.01176	4.20734	7.38337e-12	3.76382e-10	0.121086	c7_vs_c6
182	ACOT7	6.33728	2.92163	4.71559e-10	1.87847e-08	0.118998	c7_vs_c6
11	GZMB	13.5154	2.35795	6.97592e-38	4.64073e-35	0.674322	c7_vs_c6
96	NME1	7.93127	2.31574	8.98378e-15	6.9092e-13	0.22547	c7_vs_c6
85	MT1E	8.3818	2.1977	2.65341e-16	2.43473e-14	0.298539	c7_vs_c6
154	APOBEC3H	6.79801	2.18187	2.35468e-11	1.1229e-09	0.181628	c7_vs_c6
42	NDUFA7	10.0198	2.12737	2.89428e-22	5.42372e-20	0.371608	c7_vs_c6
117	GNLY	7.50343	2.07726	1.89869e-13	1.18601e-11	0.294363	c7_vs_c6
93	CD38	8.08026	2.0729	2.68957e-15	2.20893e-13	0.269311	c7_vs_c6
4	HLA-DRA	15.7862	2.03747	1.20464e-50	2.00347e-47	0.832985	c7_vs_c6
79	PRDX3	8.55979	1.98875	6.61511e-17	6.51955e-15	0.300626	c7_vs_c6
61	NDUFB3	9.30279	1.93598	1.4503e-19	1.96901e-17	0.354906	c7_vs_c6
289	DPP3	4.68474	1.90428	3.40029e-06	6.54716e-05	0.102296	c7_vs_c6
23	LGALS1	11.2598	1.87613	2.00218e-27	5.66786e-25	0.580376	c7_vs_c6
123	HAVCR2	7.41567	1.84717	3.24676e-13	1.91992e-11	0.265136	c7_vs_c6
193	MYL6B	6.12662	1.8365	1.4764e-09	5.487e-08	0.183716	c7_vs_c6
163	CCL3	6.654	1.81807	5.732e-11	2.60287e-09	0.231733	c7_vs_c6
127	APOBEC3C	7.35104	1.80483	5.39508e-13	3.12094e-11	0.256785	c7_vs_c6
146	HSD17B10	7.0561	1.79124	3.96327e-12	2.05131e-10	0.237996	c7_vs_c6
278	BORCS8	4.74964	1.7752	2.45268e-06	4.92944e-05	0.118998	c7_vs_c6
304	SLC27A2	4.51135	1.77408	7.52357e-06	0.00013329	0.106472	c7_vs_c6
97	LAT	7.92729	1.75866	7.53145e-15	5.92934e-13	0.321503	c7_vs_c6
160	SHMT2	6.71953	1.74131	3.60036e-11	1.66909e-09	0.227557	c7_vs_c6
98	PSMB7	7.90904	1.73743	8.66438e-15	6.7415e-13	0.308977	c7_vs_c6
94	MT1F	8.01198	1.73496	4.08221e-15	3.31181e-13	0.34238	c7_vs_c6
179	CISD3	6.42337	1.72802	2.39306e-10	9.82704e-09	0.215031	c7_vs_c6
208	COA3	5.77612	1.72294	1.11879e-08	3.64841e-07	0.175365	c7_vs_c6
83	PYCARD	8.47212	1.69966	1.17018e-16	1.12009e-14	0.361169	c7_vs_c6
49	BLOC1S1	9.89814	1.682	5.95403e-22	1.04235e-19	0.482255	c7_vs_c6
307	MTHFD1	4.49064	1.67903	8.24623e-06	0.000144935	0.112735	c7_vs_c6
44	GZMH	9.95852	1.67459	3.09581e-22	5.64244e-20	0.590814	c7_vs_c6
190	SARNP	6.16414	1.6694	1.1367e-09	4.30879e-08	0.210856	c7_vs_c6
192	PCBD1	6.13186	1.66918	1.39846e-09	5.24604e-08	0.204593	c7_vs_c6
240	MRPL12	5.19217	1.66568	2.67773e-07	6.59762e-06	0.150313	c7_vs_c6
302	MCM7	4.52752	1.65707	6.97821e-06	0.000125128	0.121086	c7_vs_c6
40	HLA-DMA	10.1546	1.6562	5.34086e-23	1.0606e-20	0.528184	c7_vs_c6
215	TFDP1	5.75139	1.64743	1.28282e-08	4.09303e-07	0.187891	c7_vs_c6
319	MCTP2	4.34744	1.63861	1.57621e-05	0.00025575	0.106472	c7_vs_c6
189	SLC1A4	6.1795	1.62904	1.03994e-09	3.95324e-08	0.221294	c7_vs_c6
73	BANF1	8.77102	1.62661	1.0252e-17	1.11806e-15	0.402923	c7_vs_c6
18	GZMA	11.9605	1.61153	7.24781e-31	3.0135e-28	0.755741	c7_vs_c6
6	ARPC1B	14.2731	1.59871	2.10864e-42	2.00396e-39	0.816284	c7_vs_c6
17	PPP1CA	12.0902	1.59352	1.98488e-31	8.80295e-29	0.670146	c7_vs_c6
25	BST2	11.2294	1.58735	1.73739e-27	5.02521e-25	0.615866	c7_vs_c6
65	LIME1	9.12144	1.57274	5.65498e-19	7.23457e-17	0.45929	c7_vs_c6
339	R3HCC1	4.12916	1.56867	4.04969e-05	0.000586302	0.104384	c7_vs_c6
253	MRPS11	5.02428	1.56543	6.26164e-07	1.43393e-05	0.158664	c7_vs_c6
210	AKR7A2	5.77548	1.55508	1.11544e-08	3.64841e-07	0.19833	c7_vs_c6
31	FKBP1A	10.8015	1.55375	1.07323e-25	2.64433e-23	0.60334	c7_vs_c6
46	PGAM1	9.93621	1.55348	3.82544e-22	6.78633e-20	0.542797	c7_vs_c6
28	NDUFA11	11.0474	1.54029	9.11212e-27	2.37719e-24	0.628392	c7_vs_c6
66	TWF2	9.10786	1.53622	5.71606e-19	7.24306e-17	0.463466	c7_vs_c6
245	TMEM141	5.13413	1.53608	3.58954e-07	8.60519e-06	0.167015	c7_vs_c6
324	TMEM242	4.27701	1.52693	2.13837e-05	0.000336698	0.114823	c7_vs_c6
249	RPL26L1	5.07655	1.52657	4.84839e-07	1.13172e-05	0.162839	c7_vs_c6
13	COX5A	12.4874	1.52451	2.02064e-33	1.07539e-30	0.74739	c7_vs_c6
9	PSME2	13.8606	1.52148	2.8746e-40	2.2498e-37	0.841336	c7_vs_c6
162	MRPL22	6.66946	1.51922	4.76849e-11	2.17277e-09	0.269311	c7_vs_c6
209	LGALS9	5.77593	1.51609	1.12553e-08	3.6525e-07	0.208768	c7_vs_c6
5	CLIC1	15.4119	1.5095	9.06619e-49	1.3051e-45	0.91023	c7_vs_c6
76	CTSD	8.61938	1.50627	3.01701e-17	3.13307e-15	0.455115	c7_vs_c6
15	NKG7	12.4151	1.50496	3.38403e-33	1.73171e-30	0.906054	c7_vs_c6
336	SCCPDH	4.15406	1.50471	3.62929e-05	0.000533566	0.112735	c7_vs_c6
234	COMMD3	5.37554	1.49944	1.00506e-07	2.69604e-06	0.187891	c7_vs_c6
120	MRPL51	7.46693	1.49082	2.0879e-13	1.28609e-11	0.34238	c7_vs_c6
64	NDUFC2	9.12705	1.4891	4.56847e-19	5.9013e-17	0.501044	c7_vs_c6
232	CXCL13	5.43151	1.48876	7.37119e-08	2.03051e-06	0.244259	c7_vs_c6
142	GALNT2	7.17802	1.48646	1.60796e-12	8.69669e-11	0.346555	c7_vs_c6
276	GGCT	4.76439	1.48375	2.25579e-06	4.58217e-05	0.150313	c7_vs_c6
87	MRPS36	8.32288	1.4788	3.18597e-16	2.84492e-14	0.427975	c7_vs_c6
219	ANAPC15	5.60719	1.47691	2.84688e-08	8.53102e-07	0.204593	c7_vs_c6
321	NUDT2	4.33709	1.47521	1.64213e-05	0.000265153	0.125261	c7_vs_c6
51	IDH2	9.81121	1.46722	1.15203e-21	1.91597e-19	0.555324	c7_vs_c6
88	TALDO1	8.32019	1.46335	3.39002e-16	3.00694e-14	0.421712	c7_vs_c6
218	MCM5	5.64427	1.46284	2.30384e-08	7.01433e-07	0.215031	c7_vs_c6
2	CD74	18.0064	1.46055	4.36526e-64	1.93599e-60	0.993737	c7_vs_c6
156	ACP5	6.77394	1.45916	2.4021e-11	1.14143e-09	0.304802	c7_vs_c6
69	LSM2	8.80862	1.4589	6.50507e-18	7.4612e-16	0.478079	c7_vs_c6
62	IFI27L2	9.22542	1.45838	1.9679e-19	2.61829e-17	0.507307	c7_vs_c6
103	SIRPG	7.75688	1.45682	2.59442e-14	1.85585e-12	0.390397	c7_vs_c6
58	ANXA5	9.55419	1.45256	1.10419e-20	1.61443e-18	0.563674	c7_vs_c6
203	SUCLG1	5.88167	1.44844	5.98657e-09	2.03192e-07	0.231733	c7_vs_c6
241	COMMD4	5.15834	1.44731	3.15215e-07	7.63924e-06	0.181628	c7_vs_c6
259	MPST	4.98343	1.43987	7.69539e-07	1.71216e-05	0.17119	c7_vs_c6
273	BLVRA	4.83899	1.43945	1.58263e-06	3.31082e-05	0.162839	c7_vs_c6
35	TRAPPC1	10.4739	1.43932	2.22293e-24	4.94659e-22	0.622129	c7_vs_c6
264	NABP2	4.91324	1.43927	1.09158e-06	2.37312e-05	0.164927	c7_vs_c6
114	CD63	7.52969	1.43743	1.27956e-13	8.34536e-12	0.377871	c7_vs_c6
170	URM1	6.53199	1.4361	1.14218e-10	4.96626e-09	0.281837	c7_vs_c6
68	ZYX	8.90181	1.43607	3.1585e-18	3.75213e-16	0.490605	c7_vs_c6
86	MIR4435-2HG	8.33645	1.43377	2.90146e-16	2.6441e-14	0.45929	c7_vs_c6
10	CORO1A	13.8277	1.43088	3.49657e-40	2.58455e-37	0.874739	c7_vs_c6
175	SPAG7	6.45539	1.42156	1.84151e-10	7.80296e-09	0.281837	c7_vs_c6
353	CTNNBIP1	3.98616	1.42067	7.33535e-05	0.00100512	0.114823	c7_vs_c6
148	C17orf49	6.99495	1.42066	5.29713e-12	2.7107e-10	0.338205	c7_vs_c6
56	PRDX5	9.66626	1.41829	4.01133e-21	6.06486e-19	0.565762	c7_vs_c6
305	VPS25	4.51089	1.41328	7.43131e-06	0.000132007	0.146138	c7_vs_c6
48	TIGIT	9.91167	1.40624	3.70217e-22	6.65639e-20	0.665971	c7_vs_c6
298	DUSP23	4.58704	1.40165	5.24265e-06	9.66114e-05	0.148225	c7_vs_c6
228	MIB2	5.49348	1.40036	5.26337e-08	1.49635e-06	0.215031	c7_vs_c6
247	POP4	5.0971	1.39175	4.32834e-07	1.01927e-05	0.189979	c7_vs_c6
102	ARPC4	7.79849	1.38693	1.74315e-14	1.29568e-12	0.417537	c7_vs_c6
141	MEA1	7.18011	1.38653	1.51019e-12	8.20125e-11	0.354906	c7_vs_c6
70	PSMA5	8.80446	1.3852	6.65405e-18	7.56685e-16	0.505219	c7_vs_c6
299	PPIE	4.57539	1.38375	5.53424e-06	0.000101563	0.150313	c7_vs_c6
20	S100A4	11.563	1.38152	3.36358e-29	1.20952e-26	0.862213	c7_vs_c6
376	CKS1B	3.77686	1.37911	0.000170612	0.00209023	0.106472	c7_vs_c6
113	VAMP5	7.54334	1.37567	1.16996e-13	7.66811e-12	0.394572	c7_vs_c6
220	MRPS12	5.56539	1.37423	3.53747e-08	1.04591e-06	0.22547	c7_vs_c6
318	EBNA1BP2	4.3519	1.37291	1.52157e-05	0.000248951	0.139875	c7_vs_c6
314	HLA-DMB	4.37068	1.37065	1.40118e-05	0.000231655	0.141962	c7_vs_c6
226	CHI3L2	5.52241	1.36999	4.58845e-08	1.32141e-06	0.221294	c7_vs_c6
236	BOLA2	5.3446	1.36945	1.16558e-07	3.10161e-06	0.217119	c7_vs_c6
129	GSTO1	7.33969	1.36933	5.01612e-13	2.91948e-11	0.371608	c7_vs_c6
155	LSM6	6.79797	1.36256	2.00607e-11	9.63567e-10	0.331942	c7_vs_c6
19	HLA-DRB1	11.7447	1.36012	3.92172e-30	1.58117e-27	0.891441	c7_vs_c6
104	MPG	7.7523	1.35957	2.51129e-14	1.80609e-12	0.411273	c7_vs_c6
291	MCTS1	4.68001	1.35927	3.38823e-06	6.53339e-05	0.164927	c7_vs_c6
238	VCAM1	5.33655	1.35902	1.22336e-07	3.2424e-06	0.231733	c7_vs_c6
153	STMN1	6.80468	1.35484	2.02339e-11	9.68388e-10	0.359081	c7_vs_c6
389	AP1S1	3.66087	1.35115	0.000268591	0.00310209	0.102296	c7_vs_c6
329	COMTD1	4.23351	1.34573	2.55637e-05	0.000393208	0.139875	c7_vs_c6
140	POLR2G	7.23444	1.34548	1.03287e-12	5.65531e-11	0.371608	c7_vs_c6
185	CHCHD5	6.24941	1.34275	6.53365e-10	2.55677e-08	0.290188	c7_vs_c6
57	PSMB10	9.61297	1.34031	6.25829e-21	9.25184e-19	0.609603	c7_vs_c6
290	MRPS18C	4.68473	1.33793	3.28878e-06	6.36006e-05	0.173278	c7_vs_c6
12	COX6B1	12.6224	1.33646	3.50329e-34	2.02658e-31	0.847599	c7_vs_c6
8	RAC2	14.0469	1.33457	2.07336e-41	1.72413e-38	0.916493	c7_vs_c6
124	PSMD4	7.41537	1.32969	2.86372e-13	1.7163e-11	0.394572	c7_vs_c6
16	PSMB9	12.2069	1.32909	3.55046e-32	1.62893e-29	0.82881	c7_vs_c6
29	GNG5	10.8463	1.3263	5.16068e-26	1.29553e-23	0.730689	c7_vs_c6
74	LAG3	8.75166	1.32496	9.61882e-18	1.05767e-15	0.574113	c7_vs_c6
222	CHMP4A	5.54488	1.32422	3.91921e-08	1.1511e-06	0.240084	c7_vs_c6
115	AP2S1	7.52415	1.32378	1.3209e-13	8.53136e-12	0.409186	c7_vs_c6
280	SKA2	4.74735	1.32306	2.4261e-06	4.8834e-05	0.175365	c7_vs_c6
254	MRPL40	5.02226	1.32103	6.23334e-07	1.42991e-05	0.19833	c7_vs_c6
75	NDUFA2	8.73806	1.32074	1.09148e-17	1.18067e-15	0.530271	c7_vs_c6
36	BRK1	10.4628	1.3195	2.2307e-24	4.94659e-22	0.686848	c7_vs_c6
165	NHP2	6.57174	1.31814	8.77494e-11	3.91781e-09	0.325678	c7_vs_c6
164	HSPB11	6.58021	1.31752	8.39545e-11	3.76099e-09	0.329854	c7_vs_c6
125	C12orf75	7.40046	1.31544	3.18027e-13	1.88899e-11	0.409186	c7_vs_c6
268	C12orf10	4.86074	1.31381	1.41168e-06	2.99083e-05	0.181628	c7_vs_c6
201	FIBP	5.98325	1.31352	3.24715e-09	1.13693e-07	0.273486	c7_vs_c6
230	NDUFA9	5.46376	1.3079	6.19631e-08	1.73197e-06	0.227557	c7_vs_c6
414	GSTM1	3.46984	1.3051	0.000547634	0.00574174	0.100209	c7_vs_c6
138	POLR2J	7.25086	1.30271	9.0831e-13	5.01455e-11	0.392484	c7_vs_c6
265	GLRX3	4.91127	1.30236	1.08453e-06	2.3663e-05	0.194154	c7_vs_c6
1	PFN1	18.0196	1.30182	3.81143e-64	1.93599e-60	0.985386	c7_vs_c6
409	PHF19	3.49404	1.30054	0.000501794	0.00531136	0.100209	c7_vs_c6
196	NUDT5	6.09421	1.30026	1.66583e-09	6.08899e-08	0.2881	c7_vs_c6
34	DRAP1	10.5281	1.30004	1.10448e-24	2.53363e-22	0.732777	c7_vs_c6
41	RGS10	10.1358	1.29451	4.87912e-23	9.83586e-21	0.688935	c7_vs_c6
59	CD27	9.42837	1.29437	3.09934e-20	4.38688e-18	0.655532	c7_vs_c6
161	PTRHD1	6.67286	1.29077	4.49618e-11	2.05573e-09	0.346555	c7_vs_c6
143	PTMS	7.15512	1.29061	1.76264e-12	9.41844e-11	0.407098	c7_vs_c6
24	HLA-DPA1	11.2388	1.28995	8.80961e-28	2.6639e-25	0.841336	c7_vs_c6
233	EXOSC9	5.39425	1.28906	9.01904e-08	2.44895e-06	0.231733	c7_vs_c6
330	SPNS3	4.22518	1.28637	2.66003e-05	0.000407269	0.146138	c7_vs_c6
109	TMEM256	7.62614	1.28618	6.22518e-14	4.20437e-12	0.444676	c7_vs_c6
395	PGM1	3.61816	1.28505	0.000315381	0.00355305	0.106472	c7_vs_c6
33	HLA-DRB5	10.5756	1.27729	5.93216e-25	1.38469e-22	0.835073	c7_vs_c6
63	UBE2L6	9.21306	1.27687	1.91019e-19	2.56717e-17	0.620042	c7_vs_c6
121	NDUFS6	7.4546	1.27464	2.15263e-13	1.31985e-11	0.421712	c7_vs_c6
91	APOBEC3G	8.15666	1.27463	1.11368e-15	9.31915e-14	0.515658	c7_vs_c6
317	MIR155HG	4.36771	1.27259	1.4163e-05	0.000233506	0.167015	c7_vs_c6
341	AP1S2	4.07336	1.26981	5.11928e-05	0.000732388	0.131524	c7_vs_c6
176	IAH1	6.45102	1.26936	1.86258e-10	7.8672e-09	0.329854	c7_vs_c6
325	RFXANK	4.26804	1.2687	2.21332e-05	0.000347266	0.146138	c7_vs_c6
396	RUVBL1	3.60621	1.26832	0.000331109	0.00371729	0.104384	c7_vs_c6
27	COX8A	11.1029	1.26691	3.8237e-27	1.05988e-24	0.789144	c7_vs_c6
100	PSMB2	7.83202	1.26412	1.35104e-14	1.01557e-12	0.467641	c7_vs_c6
413	TRAV29DV5	3.47204	1.25916	0.000545909	0.00572918	0.104384	c7_vs_c6
187	GTF3C6	6.22174	1.25874	7.68921e-10	2.94827e-08	0.311065	c7_vs_c6
270	COMMD8	4.8527	1.25762	1.45365e-06	3.06511e-05	0.194154	c7_vs_c6
167	NDUFB5	6.55227	1.25658	9.67901e-11	4.27838e-09	0.34238	c7_vs_c6
101	NOP10	7.82274	1.25418	1.43545e-14	1.07296e-12	0.478079	c7_vs_c6
54	DBI	9.72854	1.25401	1.93181e-21	3.02385e-19	0.680585	c7_vs_c6
134	DNPH1	7.30164	1.25369	6.36532e-13	3.59104e-11	0.425887	c7_vs_c6
213	TAP2	5.75896	1.25357	1.17483e-08	3.79397e-07	0.277662	c7_vs_c6
52	NDUFB4	9.79769	1.25012	1.04771e-21	1.76453e-19	0.678497	c7_vs_c6
401	PTPRN2	3.55111	1.24556	0.000405219	0.00441921	0.110647	c7_vs_c6
424	OGFOD3	3.42499	1.24541	0.000646821	0.00657445	0.100209	c7_vs_c6
385	MRPL15	3.72744	1.24484	0.000206448	0.00245468	0.123173	c7_vs_c6
216	CCDC124	5.72155	1.24344	1.46561e-08	4.66506e-07	0.273486	c7_vs_c6
106	PSMA2	7.73082	1.24329	2.79034e-14	1.98532e-12	0.478079	c7_vs_c6
373	SNRNP25	3.79633	1.24134	0.00015778	0.0019528	0.123173	c7_vs_c6
286	COA6	4.70581	1.23942	2.96391e-06	5.85086e-05	0.192067	c7_vs_c6
362	CD70	3.87908	1.23823	0.00011355	0.00147393	0.131524	c7_vs_c6
301	TSG101	4.5385	1.23795	6.51912e-06	0.00011753	0.177453	c7_vs_c6
354	CENPK	3.98001	1.23736	7.51966e-05	0.00102825	0.135699	c7_vs_c6
184	OLA1	6.25915	1.23698	6.08863e-10	2.39672e-08	0.323591	c7_vs_c6
338	COA5	4.14231	1.23372	3.80459e-05	0.000556264	0.148225	c7_vs_c6
95	RBX1	7.95	1.22792	5.39831e-15	4.353e-13	0.51357	c7_vs_c6
388	UROD	3.67079	1.22437	0.000257847	0.00299621	0.11691	c7_vs_c6
217	HSBP1	5.64503	1.22254	2.23457e-08	6.85045e-07	0.275574	c7_vs_c6
326	PAFAH1B3	4.25842	1.22248	2.29066e-05	0.000356876	0.160752	c7_vs_c6
272	CD81	4.84241	1.21022	1.5399e-06	3.23671e-05	0.210856	c7_vs_c6
260	CAPG	4.97348	1.20781	8.06232e-07	1.78188e-05	0.22547	c7_vs_c6
204	LAMTOR2	5.86933	1.20732	6.26101e-09	2.11428e-07	0.294363	c7_vs_c6
107	FABP5	7.68632	1.20662	3.82527e-14	2.6787e-12	0.555324	c7_vs_c6
266	ITPA	4.875	1.20598	1.30863e-06	2.79475e-05	0.210856	c7_vs_c6
412	VPS16	3.47521	1.20555	0.000537845	0.00565694	0.106472	c7_vs_c6
180	MIEN1	6.35741	1.20476	3.28159e-10	1.33522e-08	0.352818	c7_vs_c6
32	LSP1	10.6678	1.20311	2.83124e-25	6.84902e-23	0.807933	c7_vs_c6
453	TEN1	3.25875	1.20196	0.00116392	0.0107691	0.100209	c7_vs_c6
274	BOLA3	4.8274	1.20106	1.63959e-06	3.41925e-05	0.206681	c7_vs_c6
358	CARS	3.90402	1.201	0.000103121	0.00135391	0.139875	c7_vs_c6
202	UQCRC1	5.90307	1.19935	5.1454e-09	1.76442e-07	0.302714	c7_vs_c6
261	HDDC2	4.96848	1.19587	8.24065e-07	1.81827e-05	0.223382	c7_vs_c6
255	SMIM7	5.00919	1.19431	6.62947e-07	1.50264e-05	0.227557	c7_vs_c6
309	BAD	4.4207	1.19037	1.10902e-05	0.000188208	0.181628	c7_vs_c6
81	CORO1B	8.54305	1.18943	4.98771e-17	5.02738e-15	0.624217	c7_vs_c6
214	PHPT1	5.75171	1.18914	1.23208e-08	3.95007e-07	0.298539	c7_vs_c6
89	ARPC5	8.19771	1.18889	8.04296e-16	6.89873e-14	0.553236	c7_vs_c6
235	TXN2	5.37381	1.18072	9.91009e-08	2.66371e-06	0.263048	c7_vs_c6
26	COTL1	11.1848	1.18028	1.5278e-27	4.5172e-25	0.885177	c7_vs_c6
80	TSPO	8.54995	1.17903	4.76659e-17	4.84118e-15	0.599165	c7_vs_c6
418	MRPS31	3.44952	1.17884	0.000590427	0.00612286	0.112735	c7_vs_c6
50	LY6E	9.83891	1.17863	6.72003e-22	1.16117e-19	0.778706	c7_vs_c6
316	GTF2H5	4.37018	1.17558	1.4016e-05	0.000231655	0.175365	c7_vs_c6
30	HIGD2A	10.8259	1.17456	5.15374e-26	1.29553e-23	0.832985	c7_vs_c6
22	MYL12A	11.3683	1.17321	1.98171e-28	6.13178e-26	0.891441	c7_vs_c6
279	DCUN1D5	4.74828	1.17141	2.41695e-06	4.87235e-05	0.208768	c7_vs_c6
200	TOMM6	5.98333	1.17135	3.14524e-09	1.10416e-07	0.336117	c7_vs_c6
391	DPM2	3.6453	1.17123	0.000283978	0.00325158	0.125261	c7_vs_c6
311	NDUFS4	4.39521	1.16889	1.24959e-05	0.000208866	0.183716	c7_vs_c6
300	MIF4GD	4.54389	1.16796	6.34291e-06	0.00011482	0.192067	c7_vs_c6
334	LYRM2	4.19522	1.16791	3.01994e-05	0.000454528	0.167015	c7_vs_c6
438	TMED1	3.3373	1.16728	0.000883335	0.00856671	0.106472	c7_vs_c6
71	NDUFA12	8.79067	1.16652	6.38878e-18	7.39154e-16	0.624217	c7_vs_c6
55	CSNK2B	9.67662	1.16619	2.92357e-21	4.47105e-19	0.718163	c7_vs_c6
262	HACD4	4.94492	1.16615	9.19584e-07	2.02567e-05	0.23382	c7_vs_c6
112	VDAC1	7.56296	1.16584	9.25332e-14	6.12514e-12	0.507307	c7_vs_c6
135	SNRPF	7.2962	1.16572	6.36968e-13	3.59104e-11	0.478079	c7_vs_c6
82	PSMB3	8.5085	1.16348	6.54459e-17	6.49819e-15	0.607516	c7_vs_c6
423	MRPL58	3.42867	1.16302	0.000636429	0.00649363	0.112735	c7_vs_c6
399	ZMAT5	3.57915	1.16199	0.000365229	0.00404274	0.118998	c7_vs_c6
195	TMCO1	6.10116	1.16176	1.56859e-09	5.74935e-08	0.344468	c7_vs_c6
451	PTPN18	3.26183	1.15867	0.0011512	0.0106662	0.106472	c7_vs_c6
122	NDUFB8	7.43554	1.157	2.29142e-13	1.39212e-11	0.509395	c7_vs_c6
118	UBE2V1	7.49466	1.15582	1.55309e-13	9.79327e-12	0.492693	c7_vs_c6
327	MRPL16	4.25526	1.15207	2.32643e-05	0.000361603	0.177453	c7_vs_c6
53	PSMB8	9.79179	1.15171	1.00319e-21	1.7112e-19	0.753653	c7_vs_c6
292	MAD2L2	4.67868	1.14782	3.35905e-06	6.48653e-05	0.212944	c7_vs_c6
372	MRPL48	3.79675	1.14556	0.000157445	0.00195229	0.139875	c7_vs_c6
227	COPZ1	5.50516	1.14518	4.87974e-08	1.40071e-06	0.290188	c7_vs_c6
78	COPE	8.60138	1.14484	3.0377e-17	3.13307e-15	0.626305	c7_vs_c6
130	NDUFS8	7.33326	1.14434	4.84278e-13	2.83846e-11	0.48643	c7_vs_c6
223	TRAPPC5	5.52845	1.1421	4.24187e-08	1.23497e-06	0.294363	c7_vs_c6
297	TMED3	4.58879	1.14208	5.13399e-06	9.50038e-05	0.200418	c7_vs_c6
3	SH3BGRL3	16.7038	1.14091	2.53878e-56	6.75569e-53	0.991649	c7_vs_c6
14	ARPC3	12.478	1.14042	1.3208e-33	7.32219e-31	0.91858	c7_vs_c6
337	SNAPIN	4.14418	1.13973	3.77128e-05	0.000552001	0.162839	c7_vs_c6
43	LIMD2	10.0148	1.13755	1.35523e-22	2.61324e-20	0.80167	c7_vs_c6
158	AIP	6.75081	1.1369	2.61404e-11	1.22464e-09	0.43215	c7_vs_c6
37	CAPZB	10.3113	1.13584	7.94242e-24	1.73236e-21	0.80167	c7_vs_c6
178	MDH1	6.44008	1.13571	1.9277e-10	8.09087e-09	0.39666	c7_vs_c6
105	PRELID1	7.74598	1.13555	2.41196e-14	1.74408e-12	0.538622	c7_vs_c6
242	STOML2	5.15483	1.13417	3.14302e-07	7.63101e-06	0.26096	c7_vs_c6
67	ARF5	8.9472	1.13377	1.68767e-18	2.07912e-16	0.670146	c7_vs_c6
351	YIPF4	3.99752	1.1317	6.96509e-05	0.00095833	0.158664	c7_vs_c6
229	SNRPE	5.47205	1.12837	5.85608e-08	1.64725e-06	0.292276	c7_vs_c6
250	SNF8	5.03516	1.128	5.81089e-07	1.33993e-05	0.248434	c7_vs_c6
116	MZT2A	7.51328	1.12469	1.35401e-13	8.61966e-12	0.515658	c7_vs_c6
92	PSMD8	8.14126	1.12397	1.18648e-15	9.80507e-14	0.590814	c7_vs_c6
177	DNAJC15	6.44204	1.1191	1.89398e-10	7.97448e-09	0.39666	c7_vs_c6
397	FAM207A	3.60412	1.11905	0.000331636	0.00371729	0.129436	c7_vs_c6
360	USB1	3.88341	1.119	0.000111122	0.00144949	0.152401	c7_vs_c6
375	HMOX1	3.77994	1.11852	0.000167923	0.0020664	0.150313	c7_vs_c6
457	PSMD10	3.24371	1.1175	0.00122772	0.0112576	0.106472	c7_vs_c6
0	ACTB	18.8845	1.11493	8.96123e-69	1.19229e-64	0.997912	c7_vs_c6
47	COX6C	9.92099	1.11491	3.05385e-22	5.64244e-20	0.789144	c7_vs_c6
150	PTPRCAP	6.92579	1.11266	8.00182e-12	4.04807e-10	0.480167	c7_vs_c6
308	MRPL27	4.46292	1.1108	9.13554e-06	0.000157855	0.204593	c7_vs_c6
454	ALKBH6	3.25519	1.11052	0.00117854	0.0108968	0.110647	c7_vs_c6
149	DCTN3	6.93074	1.11039	7.79403e-12	3.958e-10	0.455115	c7_vs_c6
132	COX7A2L	7.31607	1.10994	5.42823e-13	3.12652e-11	0.503132	c7_vs_c6
347	NMI	4.02777	1.10866	6.13254e-05	0.000856175	0.164927	c7_vs_c6
277	RGL4	4.75884	1.10833	2.28687e-06	4.63117e-05	0.227557	c7_vs_c6
287	ITGB1BP1	4.69598	1.10771	3.07418e-06	6.05059e-05	0.22547	c7_vs_c6
461	OXLD1	3.21739	1.10726	0.00134462	0.0121867	0.106472	c7_vs_c6
398	FKBP3	3.5799	1.10621	0.000364454	0.00404089	0.127349	c7_vs_c6
7	GAPDH	14.1716	1.10594	5.83525e-42	5.17587e-39	0.981211	c7_vs_c6
257	MAP2K2	4.99912	1.1036	6.9605e-07	1.567e-05	0.258873	c7_vs_c6
427	EPN1	3.38425	1.10282	0.000748621	0.00744837	0.114823	c7_vs_c6
166	NDUFB7	6.55328	1.1021	9.35244e-11	4.14781e-09	0.4238	c7_vs_c6
168	PPP2R1A	6.54264	1.10209	1.00403e-10	4.40878e-09	0.417537	c7_vs_c6
428	MRPS23	3.38339	1.10165	0.000749035	0.00744837	0.121086	c7_vs_c6
77	MT2A	8.60229	1.10047	2.79727e-17	2.93053e-15	0.835073	c7_vs_c6
368	POLDIP2	3.84659	1.09933	0.000128809	0.00163843	0.152401	c7_vs_c6
417	FAM3C	3.44997	1.09656	0.00058764	0.00610347	0.129436	c7_vs_c6
206	PIN1	5.79844	1.09483	9.28578e-09	3.06569e-07	0.340292	c7_vs_c6
465	CINP	3.18497	1.09395	0.00150082	0.0134467	0.108559	c7_vs_c6
133	CARD16	7.30179	1.09341	5.80559e-13	3.31517e-11	0.555324	c7_vs_c6
221	CHST12	5.55279	1.09328	3.72497e-08	1.09648e-06	0.323591	c7_vs_c6
361	CCNB1IP1	3.88205	1.09092	0.000111598	0.00145427	0.158664	c7_vs_c6
231	DCTN2	5.4329	1.09013	7.19448e-08	1.99422e-06	0.296451	c7_vs_c6
377	TMEM14A	3.77479	1.0895	0.000171555	0.00209986	0.148225	c7_vs_c6
345	GEM	4.03874	1.08764	5.86559e-05	0.000826512	0.181628	c7_vs_c6
144	FIS1	7.07441	1.08749	2.97522e-12	1.55848e-10	0.496868	c7_vs_c6
467	TRGV9	3.17824	1.08587	0.00153774	0.0137129	0.110647	c7_vs_c6
60	PARK7	9.3612	1.08562	4.79822e-20	6.72003e-18	0.77453	c7_vs_c6
145	ANAPC11	7.06692	1.08529	3.06444e-12	1.59891e-10	0.494781	c7_vs_c6
283	ECHS1	4.71428	1.08467	2.82274e-06	5.63417e-05	0.229645	c7_vs_c6
45	S100A6	9.95323	1.08438	2.19393e-22	4.17003e-20	0.870564	c7_vs_c6
111	ISG15	7.5674	1.08345	8.4567e-14	5.62582e-12	0.655532	c7_vs_c6
212	SNRPC	5.7628	1.08017	1.14048e-08	3.692e-07	0.340292	c7_vs_c6
181	ZNHIT1	6.35143	1.07764	3.35471e-10	1.3608e-08	0.402923	c7_vs_c6
383	MTX1	3.7359	1.0775	0.000199144	0.00238131	0.152401	c7_vs_c6
384	PCNA	3.73554	1.07523	0.000200034	0.00238909	0.152401	c7_vs_c6
431	APIP	3.35499	1.07254	0.000829872	0.00814266	0.121086	c7_vs_c6
293	ETHE1	4.64563	1.07193	3.92395e-06	7.49041e-05	0.22547	c7_vs_c6
421	TARS	3.43883	1.07131	0.000612569	0.00630335	0.129436	c7_vs_c6
169	SSBP1	6.53372	1.07115	1.04495e-10	4.57338e-09	0.440501	c7_vs_c6
199	PGLS	5.99603	1.07104	2.92054e-09	1.03345e-07	0.377871	c7_vs_c6
315	CNPY2	4.37021	1.07073	1.38562e-05	0.000229871	0.215031	c7_vs_c6
243	CHMP2A	5.15184	1.06923	3.19427e-07	7.72724e-06	0.277662	c7_vs_c6
246	IFI35	5.11467	1.06773	3.86405e-07	9.21347e-06	0.279749	c7_vs_c6
480	MYCBP	3.09993	1.06601	0.00199774	0.0170057	0.108559	c7_vs_c6
136	TXN	7.29093	1.06461	6.3478e-13	3.59104e-11	0.561587	c7_vs_c6
183	OSTC	6.31215	1.06411	4.27158e-10	1.71185e-08	0.417537	c7_vs_c6
296	THOC7	4.59002	1.06345	5.09188e-06	9.43557e-05	0.229645	c7_vs_c6
459	FH	3.22667	1.06234	0.00130032	0.0118498	0.112735	c7_vs_c6
152	WDR1	6.80945	1.062	1.75887e-11	8.54079e-10	0.478079	c7_vs_c6
186	RPS27L	6.22776	1.06194	7.19219e-10	2.77369e-08	0.411273	c7_vs_c6
205	TMEM160	5.85078	1.06135	6.85228e-09	2.30226e-07	0.354906	c7_vs_c6
151	ANXA2	6.81143	1.05947	1.74608e-11	8.50973e-10	0.505219	c7_vs_c6
485	DCTPP1	3.07709	1.05941	0.00215836	0.0181638	0.104384	c7_vs_c6
497	EXOSC5	2.9914	1.05907	0.00285858	0.0230247	0.100209	c7_vs_c6
173	UBE2L3	6.46987	1.05864	1.5868e-10	6.81045e-09	0.442589	c7_vs_c6
357	HSH2D	3.90819	1.05769	0.000100341	0.00132182	0.169102	c7_vs_c6
378	OAS1	3.75796	1.05558	0.000183625	0.00222711	0.152401	c7_vs_c6
90	POMP	8.17348	1.05554	8.68937e-16	7.36383e-14	0.668058	c7_vs_c6
439	TESC	3.32861	1.05523	0.000911221	0.00879173	0.123173	c7_vs_c6
275	AKR1A1	4.82076	1.05373	1.68836e-06	3.51544e-05	0.250522	c7_vs_c6
458	IL12RB1	3.24156	1.05331	0.00123596	0.0113254	0.11691	c7_vs_c6
271	IDH3G	4.8446	1.05286	1.49799e-06	3.15359e-05	0.258873	c7_vs_c6
157	BIN1	6.7556	1.05261	2.53568e-11	1.19636e-09	0.473904	c7_vs_c6
256	PLEKHJ1	5.00554	1.05198	6.73096e-07	1.52305e-05	0.273486	c7_vs_c6
323	ZCRB1	4.29265	1.05196	1.96632e-05	0.000312567	0.204593	c7_vs_c6
267	CD2BP2	4.86845	1.05173	1.33514e-06	2.8377e-05	0.26096	c7_vs_c6
407	C8orf76	3.5047	1.04848	0.000480175	0.00511098	0.14405	c7_vs_c6
405	WDR18	3.52216	1.04802	0.000450133	0.00482985	0.141962	c7_vs_c6
386	MITD1	3.69244	1.04799	0.000236686	0.00277454	0.148225	c7_vs_c6
119	LSM7	7.48717	1.04688	1.56448e-13	9.81858e-12	0.580376	c7_vs_c6
380	MPLKIP	3.75329	1.04625	0.000186205	0.00225223	0.160752	c7_vs_c6
197	RNF181	6.07092	1.04603	1.84176e-09	6.65885e-08	0.400835	c7_vs_c6
258	COX16	4.98366	1.04514	7.5139e-07	1.67458e-05	0.277662	c7_vs_c6
484	GEMIN8	3.0856	1.04506	0.00209801	0.0177232	0.106472	c7_vs_c6
408	ARL1	3.49946	1.04469	0.000490491	0.00520853	0.139875	c7_vs_c6
84	NDUFA1	8.40955	1.04444	1.37449e-16	1.30625e-14	0.688935	c7_vs_c6
441	BCAS4	3.32285	1.04357	0.000930074	0.00892831	0.125261	c7_vs_c6
366	NIFK	3.85883	1.04333	0.000122232	0.00156224	0.17119	c7_vs_c6
369	FAM104A	3.81211	1.04207	0.000147518	0.00184293	0.164927	c7_vs_c6
491	VRK3	3.01871	1.04204	0.0026153	0.0213475	0.106472	c7_vs_c6
137	NDUFB10	7.27106	1.0407	7.33645e-13	4.10132e-11	0.557411	c7_vs_c6
159	POLD4	6.73176	1.03847	2.94593e-11	1.37528e-09	0.492693	c7_vs_c6
312	ILK	4.38669	1.0382	1.29045e-05	0.000215426	0.215031	c7_vs_c6
310	BAK1	4.41466	1.03784	1.13625e-05	0.00019185	0.227557	c7_vs_c6
171	CTSC	6.52203	1.03739	1.12727e-10	4.91751e-09	0.494781	c7_vs_c6
404	SLC35B1	3.5247	1.03705	0.000446497	0.00479859	0.141962	c7_vs_c6
416	ATXN10	3.45381	1.03694	0.000580172	0.00603062	0.137787	c7_vs_c6
370	ACAA2	3.80864	1.03598	0.00014964	0.00186769	0.164927	c7_vs_c6
21	PSME1	11.4941	1.03591	5.05744e-29	1.72536e-26	0.929019	c7_vs_c6
172	SNRPD1	6.48224	1.03517	1.44662e-10	6.24913e-09	0.457203	c7_vs_c6
239	ETFB	5.20248	1.03462	2.45131e-07	6.0735e-06	0.302714	c7_vs_c6
367	G6PD	3.85661	1.0329	0.000123506	0.0015755	0.169102	c7_vs_c6
433	SAMM50	3.35127	1.0315	0.000839859	0.00822246	0.129436	c7_vs_c6
108	MZT2B	7.66277	1.03137	4.3388e-14	2.99107e-12	0.632568	c7_vs_c6
284	TIMM13	4.71236	1.03061	2.84733e-06	5.65429e-05	0.250522	c7_vs_c6
224	SRA1	5.5281	1.02984	4.2547e-08	1.236e-06	0.340292	c7_vs_c6
198	C4orf48	6.06871	1.02792	1.87891e-09	6.77477e-08	0.4238	c7_vs_c6
38	SNRPD2	10.2138	1.02731	1.82318e-23	3.91249e-21	0.868476	c7_vs_c6
269	KXD1	4.85288	1.02442	1.43761e-06	3.03609e-05	0.267223	c7_vs_c6
364	MRPL37	3.86825	1.02439	0.000117945	0.00152301	0.173278	c7_vs_c6
191	DGUOK	6.14743	1.02427	1.17228e-09	4.43103e-08	0.427975	c7_vs_c6
470	YKT6	3.16382	1.02318	0.00161257	0.0142276	0.118998	c7_vs_c6
449	RUVBL2	3.27695	1.02248	0.0010924	0.0102162	0.125261	c7_vs_c6
128	MRPS21	7.3429	1.02179	4.42077e-13	2.60258e-11	0.5762	c7_vs_c6
188	CLTA	6.20293	1.02094	8.37228e-10	3.20095e-08	0.425887	c7_vs_c6
225	RER1	5.52483	1.01924	4.27861e-08	1.24024e-06	0.352818	c7_vs_c6
99	UQCR10	7.85893	1.01878	9.91656e-15	7.58275e-13	0.670146	c7_vs_c6
174	SRP9	6.46468	1.01869	1.63383e-10	6.98975e-09	0.469729	c7_vs_c6
211	CCT8	5.76511	1.01831	1.11758e-08	3.64841e-07	0.373695	c7_vs_c6
493	ZNF585A	3.01159	1.01798	0.00267617	0.021751	0.106472	c7_vs_c6
39	ARPC2	10.1927	1.01687	2.25495e-23	4.76224e-21	0.870564	c7_vs_c6
394	ZNF524	3.62255	1.01612	0.000309165	0.003493	0.150313	c7_vs_c6
110	CALM3	7.59844	1.01538	6.94476e-14	4.66667e-12	0.620042	c7_vs_c6
248	CYC1	5.09035	1.01327	4.33922e-07	1.02002e-05	0.302714	c7_vs_c6
237	RANBP1	5.34123	1.01187	1.17548e-07	3.12172e-06	0.338205	c7_vs_c6
194	LGALS3	6.11447	1.00906	1.41135e-09	5.27473e-08	0.463466	c7_vs_c6
425	SLC25A1	3.41466	1.00891	0.000668035	0.00677454	0.141962	c7_vs_c6
207	MRPS24	5.78425	1.00737	9.93211e-09	3.27096e-07	0.39666	c7_vs_c6
332	VMA21	4.21792	1.00736	2.71898e-05	0.000415339	0.212944	c7_vs_c6
285	EIF4E2	4.7072	1.00735	2.90512e-06	5.75188e-05	0.263048	c7_vs_c6
126	UCP2	7.39337	1.00592	3.04115e-13	1.81446e-11	0.626305	c7_vs_c6
251	NDUFS3	5.03483	1.00574	5.75095e-07	1.32841e-05	0.298539	c7_vs_c6
131	GSTP1	7.3236	1.00422	5.02489e-13	2.91948e-11	0.599165	c7_vs_c6
244	NAA38	5.14582	1.00197	3.25504e-07	7.84571e-06	0.31524	c7_vs_c6
139	PKM	7.25028	1.00112	8.53648e-13	4.73241e-11	0.597077	c7_vs_c6
72	NDUFB11	8.77153	1.00091	6.82854e-18	7.69947e-16	0.762004	c7_vs_c6
469	TMEM106C	3.16522	1.00059	0.00160362	0.0141863	0.123173	c7_vs_c6
