## Supplemental Table 4 for "Dynamic CD8+ T cell responses to cancer immunotherapy in human regional lymph nodes are disrupted by metastasis"

### Sheet: Sheet1
HNSCC Treated with Atezolizumab and Matched SOC Controls
			Treated with Atezolizumab	Matched SOC Controls
Characteristic			Total cohort (N=10)	Total cohort (N=22)
Age at Surgery (years)			61 (Range: 44-74; SD: 10)	63 (Range: 51-74; SD: 7)
Male			6 (60%)	14 (64%)
Female			4 (40%)	8 (36%)
Race
	White		4 (40%)	10 (45%)
	Asian		4 (40%)	4 (18%)
	Black		1 (10%)	1 (5%)
	Native american		0 (0%)	2 (9%)
	Other/Unknown		1 (10%)	5 (23%)
Ethnicity
	Not hispanic or latino		9 (90%)	0 (0%)
	Hispanic or latino		1 (10%)	0 (0%)
	Unknown		0 (0%)	22 (100%)
Smoking status
	Never		5 (50%)	11 (50%)
	Former		5 (50%)	9 (41%)
	Current		0 (0%)	2 (9%)
Smokeless tobacco status
	Never		7 (70%)	18 (82%)
	Former		3 (30%)	4 (18%)
	Current		0 (0%)	0 (0%)
Alcohol history			7 (70%)	17 (77%)
Prior history of HNSCC			4 (40%)	8 (36%)
Prior treatment for HNSCC
	Radiation		0 (0%)	2 (9%)
	Surgery		0 (0%)	2 (9%)
	Chemoradiation		3 (30%)	4 (18%)
	Surgery and radiation		1 (10%)	0 (0%)
Tumor location
	Oropharynx/Tongue Base		2 (20%)	1 (5%)
	Hypopharynx/Larynx		2 (20%)	3 (14%)
	Oral tongue		3 (30%)	9 (41%)
	Gingiva		1 (10%)	1 (4.5%)
	Buccal mucosa		0 (0%)	3 (14%)
	Retromolar area/soft palate		0 (0%)	2 (9%)
	Floor of mouth		0 (0%)	2 (9%)
	Hard palate		0 (0%)	1 (5%)
	Lower lip mucosa		1 (10%)	0 (0%)
	Neck midline		1 (10%)	0 (0%)
Neoadjuvant therapy
	Atezolizumab
		1 Cycle	4 (40%)	0 (0%)
		2 Cycles	6 (60%)	0 (0%)
Adjuvant therapy
	Chemotherapy		0 (0%)	1 (5%)
	Radiation		0 (0%)	5 (23%)
	Chemoradiation		4 (40%)	7 (32%)
	None		6 (60%)	9 (41%)
Pathologic tumor stage
	T1		0 (0%)	1 (5%)
	T2		3 (30%)	9 (41%)
	T3		3 (30%)	4 (18%)
	T4		4 (40%)	8 (36%)
Pathologic nodal stage
	N0		5 (50%)	14 (64%)
	NX		1 (10%)	0 (0%)
	N+		4 (40%)	8 (36%)
High-risk HPV Positive			0 (0%)	0 (0%)
Pathologic features
	Positive margins		0 (0%)	4 (18%)
	Perineural invasion		3 (30%)	9 (41%)
	Lymphovascular invasion		1 (10%)	5 (23%)
	Extranodal extension		3 (30%)	4 (18%)
Outcomes
	Days of follow-up		508 (Range: 133-962; SD: 221)	573 (Range: 11-1229; SD: 298)
	Persistence/recurrence		2 (20%)	6 (27%)
		Days to recurrence	229 (Range: 183-274; SD: 64)	354 (Range: 78-1141; SD: 379)
	Death
		Confirmed dead	1 (10%)	1 (5%)
		Presumed dead	2 (20%)	3 (14%)
		Total dead	3 (30%)	4 (18%)
Data reported as N (%) or Mean (Range; Standard Deviation (SD))
Tumor staging according to American Joint Committee on Cancer (AJCC) 8th Edition
SOC: Standard of care
