## Supplemental Table 5 for "Dynamic CD8+ T cell responses to cancer immunotherapy in human regional lymph nodes are disrupted by metastasis"

### Sheet: Sheet1
MIBI Antibody Panel
Channel	Antigen	Clone	Vendor	Catalog #
89 Y	dsDNA	3519 DNA	IONpath	708901
113 In	E-Cadherin	36	BD Transduction Lab	610182
115 In	CD31	EP3095	Abcam	ab226157
141 Pr	FoxP3-AF488	236A/E7	eBioscience	14-4777-82
142 Nd	CD163	EPR14643-36	AbCam	ab15976
143 Nd	CD4	EPR6855	IONpath	714301-100
144 Nd	CD11c	EP1347Y	IONpath	714401-100
145 Nd	CD14	D7A2T	CST	75181S
146 Nd	CD16	D1N9L	CST	24326S
147 Sm	CD69	EPR21814 - Batch 2	AbCAM	ab234512
148 Nd	PD-1	D4W2J	IONpath	714801-100
149 Sm	PD-L1	E1L3N	IONpath	714901-100
150 Nd	Granzyme B	D6E9W	IONpath	715002-100
151 Eu	CD56	MRQ-42	IONpath	715101-100
152 Sm	CD39-Biotin	EPR20461	Abcam	ab232537
153 Eu	Ki67	D2H10	CST	9027S
154 Sm	CD138	EPR6454	AbCAM	ab21645
155 Gd	TCF1	C63D9	CST	2203S
156 Gd	CD68	D4B9C	IONpath	715601-100
157 Gd	CD103	EPR4166(2)	AbCAM	ab271889
158 Gd	CD8	C8/144B	IONpath	715801-100
159 Tb	CD3	D7A6E	IONpath	715901-100
160 Gd	Tbet	D6N8B	CST	13232S
161 Dy	CD45RO	UCHL1	IONpath	716101-100
162 Dy	TIM3	EPR22241	IONpath	716201-100
163 Dy	Vimentin	D21H3	IONpath	716301-100
164 Dy	CD27	EPR8569	Abcam	ab256583
165 Ho	Pan-Keratin	AE1/AE3	IONpath	716501-100
166 Er	IFN-G	IFNG/466	Abcam
167 Er	CD20	L26	IONpath	716701-100
168 Er	CD11b	D6X1N	CST	49420S
169 Tm	BDCA3 (CD141)	E7Y9P	CST	43514
170 Er	CD21	EP3093	IONpath	717001-100
171 Yb	IDO1	EPR20374	IONpath	717101-100
172 Yb	HLA-DR	EPR3692	IONpath	717201-100
173 Yb	MPO	E1E71	CST	14569S
174 Yb	BDCA2	EPR21981	AbCam	ab240576
175 Yb	CD45	2B11/PD7/26	IONpath	717501-100
176 Yb	HLA Class 1, ABC	EMR8-5	IONpath	717602-100
