## Supplemental Table 6 for "Dynamic CD8+ T cell responses to cancer immunotherapy in human regional lymph nodes are disrupted by metastasis"

### Sheet: Sheet1
CyTOF Antibody Panel
Channel	Antigen	Clone	Catalog #	Vendor
89 Y	CD45	HI30	304002	Biolegend
112 Cd	CD7	M-T701	555359	BD Biosciences
113 In	Granzyme B	QA16A02	372208	Biolegend
114 Cd	Snai1	20C8	14-9859-82	Thermo Fisher Scientific
115 In	FAP	F11-24	BMS168	Invitrogen
116 Cd	CD95	DX2	305602	Biolegend
139 La	CD38	HIT2	303502	Biolegend
140 Ce	CD15	HI98	301902	Biolegend
141 Pr	CD3	UCHT1	300402	Biolegend
142 Nd	CD19	HIB19	302202	Biolegend
143 Nd	Pan-Cytokeratin	AE1+AE3	NBP2-33200	Novus Biologicals
144 Nd	CD11b	ICRF44	301302	Biolegend
145 Nd	CD4	RPA-T4	300516	Biolegend
146 Nd	CD8a	RPA-T8	301018	Biolegend
147 Sm	CD11c	Bu15	3147008B	Fluidigm
148 Nd	CD14	M5E2	301846	Biolegend
149 Sm	CD127	A019D5	351302	Biolegend
150 Nd	FcER1a	AER-37	3150027B	Fluidigm
151 Eu	CD123	6H6	306002	Biolegend
152 Sm	gdTCR	B1	331202	Biolegend
153 Eu	CD45RA	HI100	304102	Biolegend
154 Sm	TIM3	F38-2E2	3154010B	Fluidigm
155 Gd	TIGIT	A15153G	372719	Biolegend
156 Gd	PD-L1	14D3	3156026B	Fluidigm
157 Gd	cPARP	F21-852	624084	BD Biosciences
158 Gd	CD27	O323	302802	Fluidigm
159 Tb	CD39	A1	328202	Biolegend
160 Gd	Tbet	4B10	3160010B	Fluidigm
161 Dy	CD103	Ber-ACT8	350202	Biolegend
162 Dy	FoxP3	PCH101	3162011A	Fluidigm
163 Dy	CD31	WM-59	303102	Biolegend
164 Dy	CD69	FN50	310902	Biolegend
165 Ho	Krt14	SPM263	ab212548	Abcam
166 Er	BDCA3	M80	3166017B	Fluidigm
167 Er	CCR7	G043H7	3167009A	Fluidigm
168 Er	Ki67	Ki-67	3168007B	Fluidigm
169 Tm	CD25	M-A251	356102	Biolegend
170 Er	BDCA1	L161	331502	Biolegend
171 Yb	Krt13	EPR3671	ab239918	Abcam
172 Yb	CD64	10.1	305002	Biolegend
173 Yb	TCF-1	7F11A10	655202	Biolegend
174 Yb	Pan-HLA-DR/DP/DQ	Tu39	361702	Biolegend
175 Lu	PD-1	EH12.2H7	329902	Biolegend
176 Yb	CD56	NCAM	318302	Biolegend
209 Bi	CD16	3G8	3209002B	Fluidigm
